# A Brainwide Atlas of Synaptic Nanoarchitecture Across the Mouse Lifespan

**DOI:** 10.64898/2026.02.18.706606

**Authors:** Takeshi Kaizuka, Zhen Qiu, Edita Bulovaite, Katie Morris, Tianxiao Zhao, Candace Adams, Gabor Varga, Digin Dominic, Noboru H. Komiyama, Mathew H. Horrocks, Seth G.N. Grant

**Affiliations:** Genes to Cognition Programme, Institute for Neuroscience and Cardiovascular Research, University of Edinburgh, Edinburgh EH16 4SB, UK; Department of Biomedical Engineering, University of Strathclyde, Glasgow G4 0NW, UK; School of Chemistry, University of Edinburgh, David Brewster Road, Edinburgh EH9 3FJ, UK; IRR Chemistry Hub, Institute for Regeneration and Repair, University of Edinburgh, Edinburgh EH16 4UU, UK; Simons Initiative for the Developing Brain (SIDB), Institute for Neuroscience and Cardiovascular Research, University of Edinburgh, Edinburgh EH8 9XD, UK; The Patrick Wild Centre for Research into Autism, Fragile X Syndrome & Intellectual Disabilities, Institute for Neuroscience and Cardiovascular Research, University of Edinburgh, Edinburgh EH8 9XD, UK; Muir Maxwell Epilepsy Centre, Institute for Neuroscience and Cardiovascular Research, University of Edinburgh, Edinburgh EH8 9XD, UK; Euan MacDonald Centre, University of Edinburgh, Edinburgh EH16 4SB, UK

## Abstract

How biological complexity emerges from the ordered assembly of molecular building blocks into supramolecular systems remains a central question, particularly in the mammalian brain with its vast synaptic diversity. We introduce NanoSYNMAP, a genetic, optical, and computational platform that integrates FRET with synaptome mapping to quantify nanoscale proximity of proteins in individual synapses brain-wide. We generate the first brain atlas of synaptic nanoarchitecture, based on the proximity of postsynaptic MAGUK supercomplexes. This reveals a molecular logic in which spacing of supramolecular assemblies specifies nanoscale architecture that organizes the global synaptome architecture. Nanoarchitecture varies across brain regions, differentiates during postnatal development, and remodels with aging. Supercomplex proximity reflects scaffold abundance, nanodomain organization, and competitive interactions among MAGUK assemblies. Deletion of a neuropsychiatric risk gene triggers widespread reorganization of nanoscale architecture. These findings establish molecular proximity as a fundamental scalable dimension of synapse diversity in health and disease.
