## Supplementary Table 1 for "A Brainwide Atlas of Synaptic Nanoarchitecture Across the Mouse Lifespan"

### Sheet: Sheet1
Subregion abbreviation	Subregion full name	Overarching area abbreviation	Overarching area full name
FRP1	Frontal pole, layer 1	Isocortex	Isocortex
FRP23	Frontal pole, layer 2/3	Isocortex	Isocortex
MO1	Somatomotor areas, Layer 1	Isocortex	Isocortex
MO23	Somatomotor areas, Layer 2/3	Isocortex	Isocortex
MO5	Somatomotor areas, Layer 5	Isocortex	Isocortex
MO6a	Somatomotor areas, Layer 6a	Isocortex	Isocortex
MO6b	Somatomotor areas, Layer 6b	Isocortex	Isocortex
ORB1	Orbital area, layer 1	Isocortex	Isocortex
ORB23	Orbital area, layer 2/3	Isocortex	Isocortex
ORB5	Orbital area, layer 5	Isocortex	Isocortex
ORB6a	Orbital area, layer 6a	Isocortex	Isocortex
ORB6b	Orbital area, layer 6b	Isocortex	Isocortex
PTLp1	Posterior parietal association areas, layer 1	Isocortex	Isocortex
PTLp23	Posterior parietal association areas, layer 2/3	Isocortex	Isocortex
PTLp4	Posterior parietal association areas, layer 4	Isocortex	Isocortex
PTLp5	Posterior parietal association areas, layer 5	Isocortex	Isocortex
PTLp6a	Posterior parietal association areas, layer 6a	Isocortex	Isocortex
PTLp6b	Posterior parietal association areas, layer 6b	Isocortex	Isocortex
RSPd1	Retrosplenial area, dorsal part, layer 1	Isocortex	Isocortex
RSPd23	Retrosplenial area, dorsal part, layer 2/3	Isocortex	Isocortex
RSPd5	Retrosplenial area, dorsal part, layer 5	Isocortex	Isocortex
RSPv1	Retrosplenial area, ventral part, layer 1	Isocortex	Isocortex
RSPv23	Retrosplenial area, ventral part, layer 2/3	Isocortex	Isocortex
RSPv5	Retrosplenial area, ventral part, layer 5	Isocortex	Isocortex
RSPv6a	Retrosplenial area, ventral part, layer 6a	Isocortex	Isocortex
SS1	Somatosensory areas, layer 1	Isocortex	Isocortex
SS23	Somatosensory areas, layer 2/3	Isocortex	Isocortex
SS4	Somatosensory areas, layer 4	Isocortex	Isocortex
SS5	Somatosensory areas, layer 5	Isocortex	Isocortex
SS6a	Somatosensory areas, layer 6a	Isocortex	Isocortex
SS6b	Somatosensory areas, layer 6b	Isocortex	Isocortex
VIS1	Visual areas, layer 1	Isocortex	Isocortex
VIS23	Visual areas, layer 2/3	Isocortex	Isocortex
VIS4	Visual areas, layer 4	Isocortex	Isocortex
VIS5	Visual areas, layer 5	Isocortex	Isocortex
VIS6a	Visual areas, layer 6a	Isocortex	Isocortex
VIS6b	Visual areas, layer 6b	Isocortex	Isocortex
AON1	Anterior olfactory nucleus, layer 1	OLF	Olfactory areas
AON2	Anterior olfactory nucleus, layer 2	OLF	Olfactory areas
MOBgl	Main olfactory bulb, glomerular layer	OLF	Olfactory areas
MOBgr	Main olfactory bulb, granule layer	OLF	Olfactory areas
MOBipl	Main olfactory bulb, inner plexiform layer	OLF	Olfactory areas
MOBmi	Main olfactory bulb, mitral layer	OLF	Olfactory areas
MOBopl	Main olfactory bulb, outer plexiform layer	OLF	Olfactory areas
PIR1	Piriform area, molecular layer	OLF	Olfactory areas
PIR2	Piriform area, pyramidal layer	OLF	Olfactory areas
PIR3	Piriform area, polymorph layer	OLF	Olfactory areas
CA1slm	Field CA1, stratum lacunosum-moleculare	HPF	Hippocampal formation
CA1so	Field CA1, stratum oriens	HPF	Hippocampal formation
CA1sp	Field CA1, pyramidal layer	HPF	Hippocampal formation
CA1sr	Field CA1, stratum radiatum	HPF	Hippocampal formation
CA2slm	Field CA2, stratum lacunosum-moleculare	HPF	Hippocampal formation
CA2so	Field CA2, stratum oriens	HPF	Hippocampal formation
CA2sp	Field CA2, pyramidal layer	HPF	Hippocampal formation
CA2sr	Field CA2, stratum radiatum	HPF	Hippocampal formation
CA3slm	Field CA3, stratum lacunosum-moleculare	HPF	Hippocampal formation
CA3so	Field CA3, stratum oriens	HPF	Hippocampal formation
CA3sp	Field CA3, pyramidal layer	HPF	Hippocampal formation
CA3sr	Field CA3, stratum radiatum	HPF	Hippocampal formation
DG-mo	Dentate gyrus, molecular layer	HPF	Hippocampal formation
DG-po	Dentate gyrus, polymorph layer	HPF	Hippocampal formation
DG-sg	Dentate gyrus, granule cell layer	HPF	Hippocampal formation
SUB	Subiculum	HPF	Hippocampal formation
CLA	Claustrum	CTXsp	Cortical subplate
EPd	Endopiriform nucleus, dorsal part	CTXsp	Cortical subplate
ACB	Nucleus accumbens	STR	Striatum
CP	Caudoputamen	STR	Striatum
FS	Fundus of striatum	STR	Striatum
isl	Islands of Calleja	STR	Striatum
OT1	Olfactory tubercle, molecular layer	STR	Striatum
OT2	Olfactory tubercle, pyramidal layer	STR	Striatum
OT3	Olfactory tubercle, polymorph layer	STR	Striatum
SI	Substantia innominata	PAL	Pallidum
GPi	Globus pallidus, internal segment	PAL	Pallidum
LD	Lateral dorsal nucleus of thalamus	TH	Thalamus
LP	Lateral posterior nucleus of the thalamus	TH	Thalamus
PO	Posterior complex of the thalamus	TH	Thalamus
RT	Reticular nucleus of the thalamus	TH	Thalamus
SPFp	Subparafascicular nucleus, parvicellular part	TH	Thalamus
VPL	Ventral posterolateral nucleus of the thalamus	TH	Thalamus
VPM	Ventral posteromedial nucleus of the thalamus	TH	Thalamus
LHA	Lateral hypothalamic area	HY	Hypothalamus
STN	Subthalamic nucleus	HY	Hypothalamus
ZI	Zona incerta	HY	Hypothalamus
APN	Anterior pretectal nucleus	MB	Midbrain
IC	Inferior colliculus	MB	Midbrain
MRN	Midbrain reticular nucleus	MB	Midbrain
NOT	Nucleus of the optic tract	MB	Midbrain
PPN	Pedunculopontine nucleus	MB	Midbrain
PPT	Posterior pretectal nucleus	MB	Midbrain
RR	Midbrain reticular nucleus, retrorubral area	MB	Midbrain
SCm	Superior colliculus, motor related	MB	Midbrain
SCs	Superior colliculus, sensory related	MB	Midbrain
SNc	Substantia nigra, compact part	MB	Midbrain
SNr	Substantia nigra, reticular part	MB	Midbrain
P	Pons	P	Pons
MY	Medulla	MY	Medulla
CUL4, 5gr	Lobules IV-V, granular layer	CB	Cerebellum
CUL4, 5mo	Lobules IV-V, molecular layer	CB	Cerebellum
IP	Interposed nucleus	CB	Cerebellum
NODgr	Nodulus (X), granular layer	CB	Cerebellum
NODmo	Nodulus (X), molecular layer	CB	Cerebellum
SIMgr	Simple lobule, granular layer	CB	Cerebellum
SIMmo	Simple lobule, molecular layer	CB	Cerebellum
PRMgr	Paramedian lobule, granular layer	CB	Cerebellum
PRMmo	Paramedian lobule, molecular layer	CB	Cerebellum
ANcr2gr	Crus 2, granular layer	CB	Cerebellum
ANcr2mo	Crus 2, molecular layer	CB	Cerebellum
COPYgr	Copula pyramidis, granular layer	CB	Cerebellum
COPYmo	Copula pyramidis, molecular layer	CB	Cerebellum
CENT3gr	Lobule III, granular layer	CB	Cerebellum
CENT3mo	Lobule III, molecular layer	CB	Cerebellum
